# Multivariate chemogenomic screening prioritizes new macrofilaricidal leads

**DOI:** 10.1101/2022.07.25.501423

**Authors:** Nicolas J. Wheeler, Kaetlyn T. Ryan, Kendra J. Gallo, Clair R. Henthorn, Spencer S. Ericksen, John D. Chan, Mostafa Zamanian

## Abstract

Development of direct acting macrofilaricides for the treatment of human filariases is hampered by limitations in screening throughput imposed by the parasite life cycle. Efforts to circumvent arduous screening of adult filariae include drug repurposing and high-throughput screens that target commensal bacteria. *In vitro* adult screens typically assess single phenotypes without prior enrichment for chemicals with antifilarial potential. We developed a multivariate screen that identified dozens of compounds with submicromolar macrofilaricidal activity, achieving a hit rate of >50% by leveraging abundantly accessible microfilariae. Adult assays were multiplexed to thoroughly characterize compound activity across relevant parasite fitness traits, including neuromuscular control, fecundity, metabolism, and viability. 17 compounds from a diverse chemogenomic library elicited strong effects on at least one adult trait, with differential potency against microfilariae and adults. Stage-specific drug effects may be crucial to limiting adverse events in endemic regions, and our screen identified five compounds with high potency against adults but low potency or slow-acting microfilaricidal effects, at least one of which acts through a novel mechanism. We show that the use of microfilariae in a primary screen outperforms model nematode developmental assays and virtual screening of protein structures inferred with deep-learning. These data provide new leads for drug development, and the high-content and multiplex assays set a new foundation for antifilarial discovery.
