## Supplementary material for "Multivariate chemogenomic screening prioritizes new macrofilaricidal leads": Table 1

Number	Compound	Target class	Primary target	Primary action	Z-motility	Z-viability	Z-total	Primary screen hit type	EC50 (12 hr. motility)	EC50 (36 hr. motility)	EC50 (36 hr. viability)	Adult motility hit type	Fecundity mean (% control)	Female metabolism (% control)	Male metabolism (% control)	C. elegans hit (concentration)
1	NAV 2729	Enzymes	Arf	Inhibitor	1.8108992429229145	4.98701956336572	6.797918806288635	Both	1.7781700708674084	0.08129478565006702	0.4602333296897367	Male	0.5634021766896271	0.8195475195347992	1.3442796200590275	1uM
2	Bay 11-7085	Cell biology	NF-kB/IkB	Inhibitor	3.01326796688419	3.3565033863654823	6.369771353249672	Both	0.4823412136591278	0.2336093299410705	1.2938093848645835	Non-Hit	1.0267144478735502	1.1421697256042158	1.5183590880385611	10uM
3	NSC 319726	Cell biology	p53	Activator	1.3809391448275112	4.554293976399537	5.935233121227048	Both	17.85108893659767	0.019359017489156822	NA	Female	0.19197784576148605	0.7226712702162457	0.8998595197896664	10uM
4	SU 3327	Enzymes	JNK/c-jun	Inhibitor	0.8474899132592824	3.661076703815962	4.508566617075244	Viability	0.7637123865833724	0.6194020118269296	1.5583868784136933e-4	Male	NA	0.4769362166091223	0.7561121779587838	NA
5	XY 018	Nuclear Receptors	Retinoic Acid-related Orphan Receptors	Antagonist	0.7660107696497506	3.6411269095507217	4.4071376792004715	Viability	NA	NA	NA	Non-Hit	0.34323658294748804	0.7373741595493367	0.40968024642033224	NA
6	VAS 2870	Enzymes	NADPH Oxidase	Inhibitor	3.072088286243925	1.032259705773826	4.104347992017751	Both	0.3093647065357688	0.26190516506815614	NA	Non-Hit	1.589951399824425	0.8311884426676359	1.4692876751169595	NA
7	SSR 146977	7-TM Receptors	NK3 Receptor	Antagonist	-0.308231559822177	4.015984849078442	3.707753289256265	Viability	NA	NA	NA	Non-Hit	1.1715590316535633	0.7813501726331092	1.350246806975036	NA
8	GSK J4	Enzymes	Histone Demethylases	Inhibitor	1.0962587560837913	2.595471471145137	3.691730227228928	Both	NA	NA	NA	Both	0.08421641302530468	0.7080156278393603	0.5338591675151327	NA
9	Perhexiline	Enzymes	Other Transferases	Inhibitor	-0.02347653413083086	3.664155675062815	3.6406791409319847	Viability	NA	NA	NA	Non-Hit	1.4165166866155445	0.8875740505178993	0.7377917541982962	10uM
10	PJ 34	Enzymes	Poly(ADP-ribose) Polymerase	Inhibitor	-0.15657367091619856	3.556433069483873	3.3998593985676746	Viability	NA	NA	NA	Non-Hit	1.2530112069437616	1.0244666545520624	1.9510896882370377	NA
11	SP 100030	Cell biology	NF-kB/IkB	Inhibitor	2.8921311222441495	0.19730320035651217	3.0894343226006615	Motility	0.5227534943156817	0.23345683660803324	NA	Male	1.0315395526615765	1.0010430674177722	1.0330772898918688	NA
12	Polygodial	Ion Channels	TRPA1	Activator	3.209578987555862	-0.17580540803982372	3.0337735795160383	Motility	0.4330992530020727	0.27161736585188306	NA	Male	0.5360323656030505	1.0710103579865529	0.9860744158471988	10uM
13	SMER 3	Enzymes	Ubiquitin E3 Ligases	Inhibitor	1.6960178496504714	1.0529596888567148	2.7489775385071864	Both	0.48496553937382103	0.4735127587224374	0.6643366466588903	Non-Hit	0.1126071090811114	0.77671997092495	1.549284066451006	NA
14	ESI 05	Enzymes	EPAC	Inhibitor	-0.04088280232318371	2.783950135861094	2.74306733353791	Viability	NA	NA	NA	Non-Hit	1.0649481949007849	0.823378157368708	1.1705223543967729	NA
15	ML 228	Cell biology	Hypoxia Inducible Factors	Activator	1.3179238492387573	1.131751149499795	2.449674998738552	Both	NA	NA	NA	Both	0.14659096799247337	0.7026603670725059	0.7611771983864107	10uM
16	SC 144	Cell biology	Cytokines	Other	1.438201928795406	1.001108599250105	2.439310528045511	Both	NA	0.4506806752385327	NA	Female	0.17353880825472912	0.7622024350354352	0.789846760577902	NA
17	Nexinhib20	Enzymes	Other Small Monomeric GTPases	Inhibitor	0.3189630630888656	1.960247989131448	2.2792110522203135	Viability	NA	1.250505313986702	NA	Male	0.43922044043237346	0.7986716336543703	1.0713742573236587	NA
18	Sildenafil	Enzymes	Phosphodiesterases	Inhibitor	-0.2069056806836075	2.455343735996824	2.2484380553132164	Viability	NA	NA	NA	Non-Hit	0.875108488056098	1.08213883336362	1.2992829924432816	NA
19	JIB 04	Enzymes	Histone Demethylases	Inhibitor	0.7174107869157985	1.4696543649317846	2.187065151847583	Viability	NA	0.35623529280821525	1242.0185435291578	Female	0.16686797694505862	0.7740777757586771	1.5497029294634688	NA
21	ZAP 180013	Enzyme-Linked Receptors	Other RTKs	Inhibitor	0.4261840909970529	1.702218096825963	2.128402187823016	Viability	NA	NA	NA	Male	1.2087844217823405	0.7921479193167363	1.0368083927259604	NA
22	Sarpogrelate	7-TM Receptors	5-HT2A Receptors	Antagonist	-0.25298996325782197	2.1354397574694	1.882449794211578	Viability	NA	NA	NA	Non-Hit	0.6976837541925931	0.9474632018898783	1.1124872730084676	NA
23	N106	Enzymes	Other Ligases	Activator	-6.099679029338379e-4	1.8748094376674045	1.8741994697644704	Viability	NA	0.9272701909317173	NA	Non-Hit	0.3687340813106509	0.6689987279665637	1.2157251914955773	NA
24	Tranylcypromine	Enzymes	Histone Demethylases	Inhibitor	-0.2343610500830219	1.9196858190254775	1.6853247689424555	Viability	NA	NA	NA	Non-Hit	0.6266227283345084	1.0680901326549155	1.397571883336985	NA
25	Ciclopirox	Enzymes	Histone Demethylases	Inhibitor	0.5886685883638255	1.0307404108879463	1.619408999251772	Viability	NA	0.481417399939469	NA	Both	0.3003052782449836	0.6867399600218063	0.5827222229382274	NA
26	MLS 1547	7-TM Receptors	D2 Receptors	Agonist	-0.299316232862613	1.8292577227796736	1.5299414899170602	Viability	6.232455818491939	0.5386261635135777	3885924599992.4663	Female	0.29612084023728247	0.7349681991640923	1.0470028740446702	NA
27	BF 2649	7-TM Receptors	Histamine H3 Receptors	Inverse Agonist	0.10330098977172522	1.290067909818315	1.3933688995900402	Viability	NA	NA	NA	NA	NA	NA	NA	NA
28	5-BDBD	Ion Channels	P2X Receptors	Antagonist	-0.6502339367977488	2.039722659470886	1.3894887226731374	Viability	NA	NA	NA	Non-Hit	0.8676165240446669	0.8464510267127021	1.4268407418386153	10uM
29	TCS PIM-1 1	Enzymes	Pim Kinase	Inhibitor	-0.29306900219344434	1.5565350319037294	1.263466029710285	Viability	NA	NA	NA	Non-Hit	0.8079789296813356	0.8421988006541886	1.141337268497635	10uM
30	XAV 939	Enzymes	Tankyrase	Inhibitor	-0.2651305832815245	1.5281076606554616	1.262977077373937	Viability	NA	NA	NA	NA	NA	NA	NA	NA
31	ER 50891	Nuclear Receptors	Retinoic Acid Receptors	Antagonist	-0.1889891068132193	1.378669166568888	1.1896800597556687	Viability	NA	NA	NA	NA	NA	NA	NA	10uM
32	ML 418	Ion Channels	Inward rectifier Potassium Channels	Blocker	7.231856298466181e-6	1.145288504760184	1.1452957366164824	Viability	NA	NA	NA	Non-Hit	0.579099264222579	0.917308740686898	1.8638759649959404	NA
33	Sal 003	Enzymes	Protein Ser/Thr Phosphatases	Inhibitor	1.2285080422353136	-0.4171308041272299	0.8113772381080837	Motility	NA	NA	NA	Non-Hit	NA	0.8233327276031255	1.0414481060947791	10uM
34	OB-1	Ion Channels	Piezo Channels	Other	-0.47282765046618824	1.0091624662545151	0.5363348157883271	Viability	NA	NA	NA	NA	NA	NA	NA	10uM
35	LJI308	Enzymes	RSK	Inhibitor	-0.5502637661179149	1.0291639219221702	0.47890015580425527	Viability	NA	NA	NA	NA	NA	NA	NA	NA
