## Supplementary Table 2 for "Multivariate chemogenomic screening prioritizes new macrofilaricidal leads"

compound_name	molid	target	cnn_affinity	cnn_score	.pred_TRUE
5-BDBD	3579	A0A5S6PTH8	6.7541	0.9729	0.8471713334961033
ML 418	6889	A0A5S6PGS7	6.725	0.9208	0.8398207505577593
Sildenafil citrate	3784	A0A0K0INR8	7.7426	0.9292	0.8304464880882184
LJI308	6754	A0A0J9XQ09	7.6344	0.9605	0.8294644723989977
MLS 1547	6171	A0A7I4NMN8	6.5016	0.9433	0.825463279477914
ESI 05	6320	A0A0J9XVW9	7.12	0.922	0.8238091695280294
ML 228	4565	A0A0H5S8R0	7.7259	0.9174	0.8193325218331462
TCS PIM-1 1	2979	A0A0K0JYZ3	7.0113	0.9407	0.8142625281088454
GNF 5837	4559	A0A5S6PRR6	7.3794	0.9443	0.814239989274744
Sarpogrelate hydrochloride	3739	A0A0K0J2R4	7.3289	0.9241	0.8135918403000193
ZAP 180013	6821	A0A5S6PFF2	7.7946	0.9782	0.8119300279998548
XAV 939	3748	A0A5S6PB42	6.2881	0.9444	0.8115352234715365
N106	5681	A0A0K0JXE1	7.0975	0.9224	0.8026453965301382
Sal 003	3657	A0A5S6PIS0	7.2108	0.9072	0.7956645713972516
PJ 34 hydrochloride	3255	A0A0K0JQ83	6.5546	0.9723	0.7949726696500575
Nexinhib20	6089	A0A7I4KI58	6.6805	0.9283	0.7836991854291051
ER 50891	3823	A0A0H5S6B5	7.9229	0.9373	0.7817233011917454
Bay 11-7085	1743	A0A1P6BP23	6.4922	0.9441	0.7812435903214642
BF 2649 hydrochloride	3743	A0A1P6BWK3	6.8894	0.9169	0.780656671515384
Perhexiline maleate	5166	A0A5S6PI62	6.1204	0.9466	0.7735817207185226
JIB 04	4972	A0A0J9XVK2	7.6173	0.9301	0.7719568545263288
NSC 319726	5065	A0A5S6PJN9	5.1782	0.8737	0.7714710773733355
SP 100030	5309	A0A5S6PIS0	6.9221	0.913	0.7676611216214241
XY 018	6223	A0A5S6PDJ6	7.5522	0.9238	0.764523912598441
VAS 2870	6654	A0A5S6PFE9	7.2314	0.9723	0.7559883143687741
SMER 3	4375	A0A0K0J842	6.3943	0.9051	0.7446665659441636
Ciclopirox	6384	A0A5S6PB42	6.3996	0.9068	0.7326649933443625
SSR 146977 hydrochloride	3297	A0A5S6PSK9	7.8077	0.9393	0.7261959162906145
GSK J4	4594	A0A5S6PTH8	7.3486	0.7476	0.7256315579282885
Tranylcypromine hydrochloride	3852	A0A5S6PN63	3.3438	0.8701	0.7186537254789424
OB-1	6545	A0A0K0JQJ4	6.9869	0.9614	0.7126045629304869
SC 144 hydrochloride	4963	A0A5S6PJ05	6.8576	0.9522	0.710465947969593
NAV 2729	5986	A0A0H5SEW5	7.7983	0.8905	0.7061924031473542
SU 3327	3607	A0A1P6BM00	5.2929	0.8916	0.6900525738830161
Polygodial	3197	A0A5S6PVC5	4.56	0.6756	0.6596604575935427
